# Stress-induced translation inhibition through rapid displacement of scanning initiation factors

**DOI:** 10.1101/2020.05.14.096354

**Authors:** Stefan Bresson, Vadim Shchepachev, Christos Spanos, Tomasz Turowski, Juri Rappsilber, David Tollervey

## Abstract

Cellular responses to environmental stress are frequently mediated by RNA-binding proteins (RBPs). Here, we examined global RBP dynamics in *Saccharomyces cerevisiae* in response to glucose starvation and heat shock. Each stress induced rapid remodeling of the RNA-protein interactome, without corresponding changes in RBP abundance. Consistent with general translation shutdown, ribosomal proteins contacting the mRNA showed decreased RNA-association. Among translation components, RNA-association was most reduced for initiation factors involved in 40S scanning (eIF4A, eIF4B, and Ded1), indicating a common mechanism of translational repression. In unstressed cells, eIF4A, eIF4B, and Ded1 primarily targeted the 5′-ends of mRNAs. Following glucose withdrawal, 5’-binding was abolished within 30sec, explaining the rapid translation shutdown, but mRNAs remained stable. Heat shock induced progressive loss of 5’ RNA-binding by initiation factors over ∼16min. Translation shutoff provoked selective 5′-degradation of mRNAs encoding translation-related factors, mediated by Xrn1. These results reveal mechanisms underlying translational control of gene expression during stress.

**Highlights:** A quantitative proteomic approach reveals rapid stress-induced changes in RNA-binding Translation shutdown is driven by loss of mRNA binding by scanning initiation factors eIF4B and Ded1 have key but separate roles in driving the stress response Heat shock invokes rapid RNA degradation by Xrn1, selective for translation machinery
