## Supplementary Tables S2 - S10 for "Stress-induced translation inhibition through rapid displacement of scanning initiation factors": Table S3.xlsx

### Sheet: Sheet1
oligo name	purpose	oligo description	oligo sequence
oSB300	CRISPR	pML104/pML107 sequencing	AAAGGTGCGCATTTTTTCAC
oSB446	TIF3 tagging	Tif3 C-terminal tagging gRNA forward oligo	GATCGGTGACAATTGGGAAGTTGTGTTTTAGAGCTAG
oSB447		Tif3 C-terminal tagging gRNA reverse oligo	CTAGCTCTAAAACACAACTTCCCAATTGTCACC
oSB460		Tif3-His-Flag forward	TTGACTGTTGAAGATGGTGACAATTGGGAAGTTGTTGCTAAGAAACATCACCACCATCATCACCATCACGCCGCAGCCGCAGATT
oSB461		Tif3-His-Flag reverse	AAACAGTAAATACAAATGTACATTTTATCATCATACAACACTCTACTTGTCATCGTCATCTTTATAATCTGCGGCTGCGGCGTGA
oSB452		Tif3 validation forward oligo	CTGATGAGCAACCAAAAATCC
oSB453		Tif3 validation reverse oligo	CGAAAGGAAAATGGGACATTC
oSB448	TIF1 tagging	Tif1 N-terminal tagging gRNA forward oligo	GATCATTATATACAAGATGTCTGAGTTTTAGAGCTAG
oSB449		Tif1 N-terminal tagging gRNA reverse oligo	CTAGCTCTAAAACTCAGACATCTTGTATATAAT
oSB458		Flag-His-Tif1 forward	ATAACAAATTCGTTAAACGGCCTCCTTCTAATTATATACAAGATGGACTATAAAGATGACGATGACAAGGCCGCAGCCGCACATC
oSB459		Flag-His-Tif1 reverse	GTTGGTTTGAATTTGGGATTCTTCAATATCAGTAATACCTTCAGAGTGATGGTGATGATGGTGGTGATGTGCGGCTGCGGCCTTG
oSB456		Tif1 validation forward oligo	TATACGCAGCCCTGACATTT
oSB457		Tif1 validation reverse oligo	CAAGACATCGTGACCTTCAA
oSB532	DED1 tagging	Ded1 gRNA forward	GATCAAGAAAAGCATTTCATATTAGTTTTAGAGCTAG
oSB533		Ded1 gRNA reverse	CTAGCTCTAAAACTAATATGAAATGCTTTTCTT
oSB534		Ded1-Flag-His forward	AAGTGGTATTCCGTAAGAACAACAAGAAAAGCATTTCATATTATGAACGACTATAAAGATGACGATGACAAGGCCGCAGCCGCACATC
oSB535		Ded1-Flag-His reverse	GTTGTTGTCGTTGATGCTTAAATTTTGCACTTGTTCGCTCAGTTCAGCGTGATGGTGATGATGGTGGTGATGTGCGGCTGCGGCCTTG
oSB536		Ded1 verification forward	AAGAGATGGAGGAACGGGA
oSB537		Ded1 verification reverse	CCAGAACGGCCGTTAGAT
oSB663	SKI2 deletion	Ski2 gRNA forward	GATCAATACTAATTTATATGTCTGGTTTTAGAGCTAG
oSB664		Ski2 gRNA forward	CTAGCTCTAAAACCAGACATATAAATTAGTATT
oSB675		ski2Δ repair template	CGATATGAACAACCTAACTCACAAAATTTACTGTACTAATACTAATTTATAGAGCTCATT
oSB676		ski2Δ repair template	AAAACATTAACTTTTATAAACATGACTCACATTGAGAATAAATGAGCTCTATAAATTAGT
oSB677		ski2Δ verification forward oligo	GATCTTAGGAACGGATAGAGG
oSB678		ski2Δ verification reverse oligo	CCGTTGCTTACATGAAAGAA
oSB240	qPCR	RPS12 qPCR forward	ACCGTGAAGGTAACGCCAG
oSB241		RPS12 qPCR reverse	TCATCAGTTTCAGCACCCCA
oSB661		RPL6B qPCR forward	GCTGCCCCAAAGAAAACCAG
oSB662		RPL6B qPCR reverse	GCCTGGAACTAGAGAGGCAC
oSB655		ARX1 qPCR forward	AAGACCTGTCAACCGAGCTG
oSB656		ARX1 qPCR reverse	CTGCTTCATTGGCTGCGTTT
oSB657		ALB1 qPCR forward	ACGCAAGCGCTAAGCTAGAA
oSB658		ALB1 qPCR reverse	CCCTGGGATGCAGTATCGTC
oSB659		URA5 qPCR forward	GCGGAGATTGGTGGCTCTAA
oSB660		URA5 qPCR reverse	GGGCAGAGCCGACAATGATA
oSB653		HIS4 qPCR forward	ACCCAACCTGGTGTCTTGTG
oSB654		HIS4 qPCR reverse	CTTGTGCTGGAACACCAAGC
oVS11		25S qPCR forward	CAAATCAGGTAGGAGTACCCGCTGAAC
oVS12		25S qPCR reverse	CCGCTTCACTCGCCGTTACTAAGG
oVS19		18S qPCR forward	AATTTATACAGTGAAACTGCGAATGGCTC
Ovs20		18S qPCR reverse	CAAAGGGTCGAGATTTTAAGCATGTATTAGC
