## Supplementary Tables S2 - S10 for "Stress-induced translation inhibition through rapid displacement of scanning initiation factors": Table S6.xlsx

### Sheet: Sheet1
	reads per million (across entire transcript)							reads per million (5' UTR and early ORF)
	control	mock	GE 30s	GE 16m	42C 16m			control	mock	GE 30s	GE 16m	42C 16m
RPL41A	6593.36	8395.25	2164.49	1286.34	783.429		RPL41A	6202.92	7907.44	1876.78	1007.72	617.774
TDH3	5320.83	4525.26	1386.7	1914.08	2437.33		TDH3	5045.37	4280.81	1083.85	1145.8	2050.63
RPS12	2783.48	3180.05	831.93	997.436	65.9452		RPS12	2664.34	3089.93	391.416	791.29	13.189
RPL41B	4143.28	5344.72	1482.61	929.373	803.476		RPL41B	4062.53	5271.75	1431.21	884.325	755.468
FBA1	1968.96	1299.97	561.656	1308.37	702.184		FBA1	1718.39	1029.98	349.2	176.277	390.923
RPP0	2859.49	2389.42	581.388	386.341	158.796		RPP0	2536.62	2184.37	340.94	171.381	130.308
RPS31	2975.21	2478.44	1104.04	1713.81	89.6854		RPS31	2156.1	1568.86	340.94	402.5	62.7798
RPL31A	1827.89	1921.31	1189.85	657.123	16.882		RPL31A	1442.64	1491.15	406.558	270.292	15.2993
TEF1	1827.15	1383.15	588.73	978.829	410.97		TEF1	1548.14	1121.92	357	323.175	213.135
RPS5	1678.98	1132.5	484.566	842.704	18.9922		RPS5	1495.53	1003.71	239.989	400.052	13.7166
TEF2	1639.56	1310.91	546.055	898.035	543.388		TEF2	1383.66	1054.06	280.369	258.05	317.592
CWP2	1598.22	1216.42	598.825	633.13	733.31		CWP2	1456.56	1144.91	531.83	491.618	711.153
RPL15A	906.389	895.712	320.75	897.546	24.7954		RPL15A	801.185	805.229	128.483	215.45	24.7954
RPS1A	1288.53	842.444	154.639	347.168	29.5434		RPS1A	1186.44	780.054	69.2893	189.988	29.0159
CDC19	1015.15	472.848	367.096	715.882	467.419		CDC19	690.053	263.423	181.712	432.859	191.505
PDC1	768.29	457.889	319.373	991.071	323.395		PDC1	481.274	276.558	111.505	290.368	148.772
RPL7A	1070.42	1033.63	100.492	167.953	36.9293		RPL7A	998.999	967.588	77.5489	100.87	5.80318
ASC1	1190.15	880.023	362.966	412.293	145.607		ASC1	1021.82	780.784	190.431	189.009	69.1105
TDH2	819.558	732.988	249.166	562.619	780.263		TDH2	673.606	654.545	148.674	162.077	619.885
RPL14A	867.567	867.983	357	403.479	15.2993		RPL14A	822.374	728.245	178.959	145.429	6.8583
RPS4B	701.463	571.723	128.942	260.009	37.4569		RPS4B	613.002	489.267	69.7482	114.58	6.8583
CCW12	1483.98	981.452	691.516	911.256	519.648		CCW12	1167.33	800.486	385.909	315.341	347.663
ENO2	1362.92	1277.35	495.579	964.139	1044.57		ENO2	1184.07	1100.03	273.486	271.761	707.987
RPS1B	814.965	959.196	276.698	762.889	31.6537		RPS1B	557.288	758.163	87.1852	89.6077	5.80318
RPL30	4401.85	3837.52	750.71	853.966	16.882		RPL30	4294.27	3720.76	525.406	643.412	15.2993
RPS15	996.184	1234.29	728.685	515.122	60.6696		RPS15	892.757	988.749	498.791	201.74	51.1735
ACT1	738.358	720.218	167.028	297.713	207.859		ACT1	691.387	651.261	44.9692	104.297	116.591
PGK1	830.375	384.919	377.65	783.455	977.044		PGK1	623.226	230.222	89.9384	344.231	433.655
RPL19B	994.257	994.222	417.112	555.763	72.2759		RPL19B	845.934	714.381	117.929	82.7524	2.11025
GPM1	484.237	316.692	193.643	959.732	275.915		GPM1	293.832	188.629	63.7829	311.423	112.371
RPP1A	2741.69	2622.19	1115.05	750.158	178.316		RPP1A	2621.22	2507.63	709.412	533.729	169.875
RPS8A	815.706	807.783	138.579	291.837	35.3466		RPS8A	738.21	752.69	44.0515	145.918	21.1025
RPL36B	960.918	1015.75	527.241	685.033	9.49611		RPL36B	714.65	796.472	186.301	369.203	1.58268
RPS2	1092.94	1054.79	205.115	368.224	16.3544		RPS2	821.485	859.957	134.449	159.139	3.16537
RPL35A	1007.89	957.372	529.535	468.604	15.2993		RPL35A	865.048	900.455	288.629	325.623	15.2993
RPL38	1525.32	1504.65	398.299	502.88	24.7954		RPL38	1364.7	1378.05	271.651	287.92	8.96854
RPL10	1204.96	705.259	540.089	723.227	82.8271		RPL10	852.453	506.78	226.682	151.305	41.6773
PMA1	1527.39	806.323	388.204	952.387	200.473		PMA1	1253.86	575.737	172.076	145.918	74.3862
RPL28	1247.64	1330.98	731.438	422.576	27.9608		RPL28	1019.3	957.737	286.335	123.394	16.3544
RPL24B	549.286	705.989	295.971	509.735	96.5437		RPL24B	403.778	563.332	104.622	318.768	74.3862
RPL39	1176.36	1051.5	544.678	756.524	39.5671		RPL39	1045.23	984.006	491.449	701.682	34.2915
ENO1	742.952	644.694	134.908	397.603	686.357		ENO1	689.164	605.655	68.8304	153.263	539.695
RPL8B	403.334	426.512	132.613	83.7318	4.22049		RPL8B	330.431	364.122	92.6916	31.8279	4.22049
RPL25	397.999	267.802	332.68	601.791	10.0237		RPL25	310.131	213.074	136.743	377.038	10.0237
RPL6B	753.769	938.035	129.86	191.457	10.5512		RPL6B	644.711	692.489	63.7829	23.014	10.5512
RPS10A	511.057	439.647	240.906	272.251	148.772		RPS10A	394.443	386.743	107.375	83.2421	148.245
RPS8B	604.704	680.449	229.435	312.892	20.0473		RPS8B	529.579	592.52	131.696	150.815	5.27561
ADH1	671.235	446.944	265.685	823.117	346.608		ADH1	561.881	293.706	195.478	169.422	192.032
RPS26A	863.863	1187.23	947.565	493.087	108.678		RPS26A	622.781	773.851	270.274	243.85	99.7091
RPL6A	727.69	657.099	189.054	172.85	13.7166		RPL6A	655.528	575.737	97.7392	65.1247	5.80318
RPS9B	850.231	786.986	217.045	471.542	19.5198		RPS9B	639.673	580.845	51.3934	115.07	2.63781
RPS23B	627.079	464.092	165.652	181.664	41.6773		RPS23B	446.156	359.744	52.3111	11.7518	21.1025
RPL1B	872.013	710.002	201.444	399.072	13.189		RPL1B	748.879	566.98	65.6183	140.532	13.189
SSB1	554.473	414.472	161.981	272.74	9.49611		SSB1	425.856	281.666	37.6273	29.8692	3.16537
RPL43A	516.391	556.035	631.404	325.623	11.6064		RPL43A	407.631	457.889	291.841	102.828	4.22049
RPL20A	528.246	446.579	258.802	253.154	22.6851		RPL20A	440.377	303.557	123.895	110.663	8.44098
VMA1	195.443	228.762	148.674	109.194	173.04		VMA1	182.849	187.169	44.5103	4.40693	18.9922
RPL20B	654.639	445.485	160.604	174.319	18.9922		RPL20B	571.809	361.933	75.7135	85.2007	2.11025
RPS28A	1428.12	1638.55	685.092	516.101	46.953		RPS28A	1385.44	1561.93	604.331	329.541	44.8427
RPL43B	491.202	414.472	202.361	100.38	27.4332		RPL43B	458.603	317.057	100.492	89.6077	27.4332
CPR1	526.319	366.676	352.412	333.458	372.458		CPR1	396.369	323.624	73.878	123.394	297.545
RPL33A	857.788	610.398	532.289	525.405	22.6851		RPL33A	708.427	487.443	208.786	187.05	1.58268
YDR524C-B	938.247	1085.44	401.97	159.629	41.6773		YDR524C-B	931.283	1056.25	387.286	153.263	41.6773
ZEO1	714.206	448.768	267.521	358.92	472.695		ZEO1	651.676	371.055	185.383	307.016	430.49
RPS4A	551.361	464.457	150.968	238.464	27.9608		RPS4A	377.107	333.475	51.8522	71.4903	1.58268
RPS17A	635.376	444.755	493.285	571.922	16.882		RPS17A	536.247	390.027	211.539	317.789	2.63781
RPS11A	768.734	657.464	237.236	222.795	8.96854		RPS11A	751.546	642.14	99.1158	89.118	8.96854
HSC82	521.429	266.707	159.687	516.591	1854.91		HSC82	311.168	139.009	77.5489	122.415	530.727
RPL31B	1020.63	843.538	326.256	373.61	13.189		RPL31B	927.727	688.476	248.248	205.167	2.11025
RPS16A	1165.7	924.535	479.519	304.568	13.7166		RPS16A	1051.45	774.581	176.206	135.636	8.44098
RPL34B	653.306	616.965	163.358	230.14	55.9215		RPL34B	596.999	573.183	75.2546	108.215	52.2286
RPS0B	501.278	468.835	178.5	191.946	2.63781		RPS0B	309.242	260.869	82.1376	22.0347	1.58268
HHT2	373.699	375.798	484.107	544.991	372.986		HHT2	195.147	265.248	180.795	118.498	170.402
RPL24A	640.859	549.832	536.877	658.102	11.0788		RPL24A	474.754	395.5	270.274	514.142	7.91342
RPS19B	473.272	548.738	237.236	373.61	32.7088		RPS19B	323.022	440.377	57.3587	168.443	2.11025
RPS27B	1150.29	1192.34	336.351	307.506	116.591		RPS27B	1115.91	1170.08	240.448	267.354	111.843
RPL27A	486.164	504.226	223.469	258.05	2.11025		RPL27A	306.427	324.718	31.2031	99.4009	2.11025
RPL19A	641.452	394.77	227.599	397.114	66.4727		RPL19A	480.829	233.87	83.0554	126.332	19.5198
URA5	449.12	634.843	45.8869	225.733	16.882		URA5	411.631	622.438	22.0257	32.8072	16.882
RPS14A	1027.3	669.139	402.429	852.987	14.2442		RPS14A	710.057	493.645	121.6	301.141	11.0788
RPL11A	501.129	521.009	118.847	233.568	2.63781		RPL11A	332.358	368.501	19.7314	65.1247	2.63781
RPS25A	620.855	409.364	305.607	427.962	12.6615		RPS25A	500.092	333.11	211.539	268.823	11.0788
LEU4	256.64	192.642	89.9384	152.284	5.27561		LEU4	213.224	151.414	50.4756	74.9179	4.74805
RPL13B	724.43	451.687	387.286	437.755	12.6615		RPL13B	435.488	226.208	55.9821	82.7524	12.6615
RPL34A	751.398	675.341	241.365	261.478	11.0788		RPL34A	686.941	563.697	106.917	74.4282	4.74805
RPL8A	321.837	190.818	138.12	183.622	32.7088		RPL8A	270.568	127.333	52.77	36.2348	32.1812
RPS22A	864.604	569.169	306.066	301.141	33.2364		RPS22A	806.964	464.457	100.951	96.9526	33.2364
RPS6B	458.307	384.919	320.75	690.909	20.0473		RPS6B	304.204	222.56	82.1376	19.0967	17.9371
RPL11B	474.754	560.413	127.107	183.622	1.58268		RPL11B	342.582	425.418	74.7957	68.0627	1.58268
RPS3	395.925	338.948	344.152	390.259	40.6222		RPS3	292.35	226.208	152.804	91.0766	2.11025
YHR162W	391.48	590.696	97.2803	274.209	113.953		YHR162W	348.657	552.386	66.9949	175.298	77.024
RPS24A	479.792	167.832	282.205	405.438	9.49611		RPS24A	400.074	122.225	136.284	258.05	2.11025
RPS0A	607.816	477.956	145.92	264.416	12.1339		RPS0A	381.7	321.07	2.29435	41.621	7.91342
RPL12B	512.983	571.723	412.983	432.859	14.7717		RPL12B	429.561	374.338	281.287	82.2628	12.1339
HYP2	357.992	296.99	113.341	197.333	90.7406		HYP2	205.668	256.856	25.6967	86.18	45.3703
RPS24B	360.511	283.855	175.747	210.554	1.58268		RPS24B	297.981	238.248	87.6441	106.746	1.58268
SAH1	236.933	191.547	162.899	309.954	16.3544		SAH1	164.623	128.793	125.73	76.8765	9.49611
STM1	289.535	193.372	250.084	293.306	41.1498		STM1	149.509	109.821	63.324	158.65	1.58268
RPL16A	533.728	524.293	215.21	230.14	74.9137		RPL16A	431.487	403.162	63.7829	67.573	2.63781
MET6	477.718	260.869	103.704	370.672	36.9293		MET6	366.734	202.128	54.6055	57.2901	21.63
RPS19A	314.725	557.859	180.336	97.4422	16.3544		RPS19A	267.605	441.106	117.471	38.6831	2.63781
RPL2B	487.497	316.327	190.431	672.302	3.16537		RPL2B	302.871	208.695	72.0425	59.7384	2.63781
EFB1	569.438	527.211	272.11	744.282	357.687		EFB1	326.431	323.624	53.2289	197.822	200.473
RPL17A	429.116	425.782	171.617	484.763	11.6064		RPL17A	313.984	308.3	48.6402	56.8005	11.0788
URA2	267.012	273.274	50.4756	175.788	37.4569		URA2	162.697	180.602	27.0733	83.7318	13.189
HOR7	1345.14	651.261	527.241	1034.16	3708.76		HOR7	1146.88	564.791	423.537	570.943	2202.04
RPL18A	492.239	668.409	251.002	336.396	4.74805		RPL18A	385.256	425.053	132.613	3.91727	1.58268
EGD2	290.424	382	235.859	216.919	52.7561		EGD2	259.603	366.312	89.9384	164.036	52.7561
ILV5	763.4	494.01	307.443	248.747	51.701		ILV5	446.008	257.586	134.449	90.587	1.58268
RPS23A	412.965	433.444	239.989	240.912	19.5198		RPS23A	247.157	309.76	44.0515	108.704	5.80318
HOM2	203.889	234.965	129.86	166.484	16.3544		HOM2	136.618	157.251	63.7829	31.3382	8.44098
RPS16B	599.518	787.716	209.703	203.209	9.49611		RPS16B	438.303	540.711	77.0901	58.2695	1.58268
RPL22A	742.804	460.443	317.079	442.652	2.63781		RPL22A	606.778	343.691	172.076	126.822	2.63781
RPL26B	486.756	396.229	187.219	225.243	1.58268		RPL26B	311.465	301.368	69.7482	84.7111	1.58268
RPL35B	480.829	570.994	376.273	276.168	13.7166		RPL35B	405.704	512.617	207.409	195.864	13.7166
PCL5	875.421	1549.89	185.383	325.623	385.647		PCL5	385.108	807.053	105.54	96.4629	234.765
RPS13	619.373	612.222	313.408	257.071	4.22049		RPS13	411.187	392.216	172.076	123.394	1.58268
YEF3	590.924	503.496	201.903	381.445	11.6064		YEF3	247.601	193.737	23.8612	103.318	2.11025
RPS6A	502.759	537.792	300.559	339.334	23.7403		RPS6A	263.456	331.651	79.8433	20.076	21.1025
RPL16B	384.663	507.509	314.326	398.583	10.0237		RPL16B	296.944	387.838	45.8869	72.9592	1.58268
AHP1	569.586	483.064	372.602	655.654	614.081		AHP1	436.821	335.299	163.816	397.603	425.214
RPS7A	481.422	332.015	99.5747	366.755	2.11025		RPS7A	265.234	212.344	15.1427	50.4349	1.58268
FAS2	397.851	310.854	120.683	229.65	26.9056		FAS2	267.753	156.157	23.8612	86.6697	6.33074
TSA1	197.518	184.98	135.825	292.327	349.773		TSA1	113.651	109.456	102.328	179.215	231.599
KAP123	278.125	132.441	36.7096	57.7798	1.58268		KAP123	230.857	106.537	21.5669	23.014	1.58268
RPL3	554.473	352.812	234.482	439.224	25.8505		RPL3	278.866	187.169	29.3676	121.436	1.58268
RPL5	485.126	525.752	212.915	391.238	46.953		RPL5	304.056	263.423	82.5965	67.573	1.58268
RPL9A	582.478	527.941	225.764	310.934	7.91342		RPL9A	397.851	357.92	77.5489	179.215	7.38586
RPP2A	929.356	633.019	481.813	575.35	100.237		RPP2A	636.71	318.151	142.25	239.443	11.6064
RPS11B	532.246	563.332	402.887	416.7	13.7166		RPS11B	389.553	381.635	184.466	262.947	3.69293
RPL37B	549.731	648.342	658.937	348.148	29.0159		RPL37B	394.147	530.86	399.675	188.519	29.0159
THS1	245.082	161.63	98.1981	117.518	11.0788		THS1	197.073	152.873	2.29435	46.5176	11.0788
RPS18A	544.1	483.429	461.623	309.954	48.0081		RPS18A	293.239	243.721	74.7957	149.836	7.38586
RPS10B	436.377	240.438	199.608	265.395	6.33074		RPS10B	262.122	120.036	104.622	48.4763	1.58268
TPI1	273.087	230.587	307.443	755.055	195.198		TPI1	170.254	143.022	132.613	129.27	73.331
SUI1	355.028	294.801	196.855	158.16	116.591		SUI1	335.025	230.951	154.18	45.0487	116.591
RPS21B	283.311	266.707	207.868	359.41	26.3781		RPS21B	234.414	174.399	84.8909	172.36	1.58268
RPL1A	355.177	354.636	149.591	203.698	3.16537		RPL1A	262.715	205.777	31.2031	48.4763	2.11025
SBP1	427.486	365.217	51.3934	276.168	46.4254		SBP1	372.069	337.488	33.4975	180.195	14.2442
RPL40A	468.086	580.48	563.033	572.901	10.0237		RPL40A	336.803	220.736	257.885	266.375	2.11025
GCN4	1064.64	1101.49	274.863	307.016	137.694		GCN4	849.194	805.594	215.669	245.319	83.3547
HTB2	458.899	332.745	107.834	87.649	25.8505		HTB2	406.445	214.533	73.878	35.7451	20.5749
NOP10	630.19	604.195	200.985	123.394	108.678		NOP10	594.628	573.548	139.496	114.58	108.678
MRH1	204.482	225.844	168.405	134.167	88.6303		MRH1	158.992	184.98	167.028	102.339	17.9371
RPL23B	490.016	434.539	160.145	359.41	41.1498		RPL23B	340.655	367.041	43.1337	134.167	1.58268
FAS1	642.341	249.559	234.023	728.613	67.5279		FAS1	474.606	212.709	49.5579	120.946	61.1971
SOD1	218.707	256.126	126.648	101.849	125.56		SOD1	158.548	200.304	77.5489	62.1867	72.2759
CDC60	263.9	119.672	36.2507	165.015	143.497		CDC60	222.115	76.619	34.8741	9.30353	142.969
RPS30A	457.418	348.799	482.272	764.848	33.2364		RPS30A	377.996	256.126	332.221	343.741	25.3229
SAR1	299.018	533.779	40.3805	52.3936	110.788		SAR1	287.757	510.428	26.1556	47.497	61.7247
RPS20	579.959	537.427	424.913	614.033	129.253		RPS20	330.431	311.584	129.401	144.939	1.58268
RPP1B	270.272	365.947	448.774	386.341	27.4332		RPP1B	225.079	254.302	222.093	126.332	2.11025
ATP2	407.186	165.278	107.834	188.519	131.363		ATP2	351.176	94.4967	12.8483	30.8485	78.0791
RPL12A	466.456	275.463	188.595	530.301	56.4491		RPL12A	322.282	129.523	95.9037	318.279	36.4017
NOP1	141.359	90.8482	97.2803	162.077	2.63781		NOP1	95.7213	72.9704	11.4717	10.2828	1.58268
SSC1	389.109	269.626	132.154	247.768	690.578		SSC1	340.507	209.79	48.6402	58.2695	319.175
RPL37A	373.106	403.527	392.333	268.823	50.1183		RPL37A	305.982	365.947	146.838	219.857	25.8505
RPP2B	430.302	535.238	405.641	449.018	37.9844		RPP2B	290.424	442.201	193.643	242.381	5.27561
RPS30B	415.78	443.295	327.633	662.509	11.6064		RPS30B	369.55	427.242	322.585	356.962	5.80318
ILV3	270.272	179.507	83.9731	143.47	12.6615		ILV3	214.114	153.603	41.2983	10.7725	1.58268
SSB2	262.271	309.395	112.882	207.126	7.38586		SSB2	120.318	210.155	47.2636	3.42762	3.16537
RPL2A	429.412	481.605	227.14	478.397	2.63781		RPL2A	219.151	366.312	88.1029	64.1454	1.58268
RPL42A	196.925	213.439	295.512	420.617	6.8583		RPL42A	103.278	93.767	61.4885	232.588	2.11025
RPL40B	299.018	276.923	357.918	291.347	3.69293		RPL40B	203.297	172.21	139.496	83.2421	1.58268
ECM33	315.021	147.4	187.678	98.4215	27.9608		ECM33	237.525	105.442	101.869	78.3455	23.2127
HHF2	384.071	359.379	135.825	81.2835	141.386		HHF2	296.351	338.948	62.4062	29.8692	110.26
RPL13A	439.637	368.501	246.413	176.277	3.16537		RPL13A	338.581	245.181	111.964	17.1381	2.11025
RPS25B	255.603	157.981	185.383	128.291	2.11025		RPS25B	198.555	148.13	25.2378	40.1521	2.11025
GLN1	184.627	268.531	155.098	508.266	30.071		GLN1	145.212	220.371	105.54	396.134	30.071
RPS17B	236.933	216.722	142.25	436.776	5.27561		RPS17B	146.546	139.738	78.0078	126.822	4.22049
SSS1	436.821	508.239	248.707	96.4629	136.111		SSS1	311.168	401.702	115.176	31.8279	49.0632
GSP1	199	162.724	144.544	189.988	3.69293		GSP1	167.142	107.267	57.8176	58.2695	1.58268
DPS1	153.51	193.007	27.991	54.3522	52.7561		DPS1	145.212	139.374	17.437	9.30353	3.69293
RPS9A	251.75	242.992	209.703	115.56	3.69293		RPS9A	202.556	149.589	99.1158	73.9386	3.16537
YHR020W	208.038	173.67	38.545	33.7865	1.58268		YHR020W	132.321	124.05	38.545	7.34489	1.58268
TDH1	126.097	213.803	33.9563	500.922	184.119		TDH1	101.648	195.196	22.9435	274.699	121.339
TEF4	255.603	210.52	43.1337	191.457	6.8583		TEF4	173.662	144.481	5.9653	18.1174	1.58268
BAT1	287.905	283.49	75.7135	213.491	6.8583		BAT1	268.198	257.586	64.2417	198.802	4.74805
RPL42B	252.491	285.679	456.575	402.5	2.63781		RPL42B	109.205	97.4155	62.8651	123.884	2.11025
RPS18B	536.84	538.522	231.27	425.024	16.3544		RPS18B	318.429	284.95	69.2893	121.436	2.63781
EGD1	246.119	215.263	183.089	277.147	60.142		EGD1	207.594	148.86	32.1209	60.7178	45.3703
EXG1	180.033	91.213	44.9692	108.215	1.58268		EXG1	119.281	55.8224	17.8959	36.2348	1.58268
PEP4	323.763	198.844	94.0682	209.085	474.805		PEP4	312.947	182.791	44.9692	164.526	437.348
SUI3	127.431	214.898	56.4409	44.559	33.7639		SUI3	93.9432	157.981	45.8869	35.7451	10.5512
VMA3	231.154	143.387	160.604	27.9106	13.7166		VMA3	192.48	134.266	78.9255	1.46898	12.6615
RPL4A	538.321	415.202	228.517	271.761	3.69293		RPL4A	363.178	252.843	128.942	77.8558	3.69293
VMA4	162.548	140.103	66.0772	124.863	37.4569		VMA4	122.986	129.523	41.7571	74.9179	12.6615
EFT2	242.86	185.71	66.5361	313.382	20.5749		EFT2	125.06	60.5655	3.21209	86.18	9.49611
SBH2	432.228	504.955	35.3329	145.429	24.2678		SBH2	416.077	469.565	8.25965	106.256	14.7717
EFT1	338.877	189.723	54.1466	286.94	13.7166		EFT1	233.821	80.2675	6.42417	60.7178	9.49611
RPN8	261.53	130.617	44.5103	96.9526	96.5437		RPN8	238.711	126.969	28.9088	43.09	35.8742
VMA10	246.712	305.016	81.2199	67.0833	23.7403		VMA10	213.669	277.288	46.8047	6.36557	11.6064
SAM1	206.705	180.967	37.1684	203.209	1.58268		SAM1	183.145	129.523	4.12983	35.7451	1.58268
TPM1	205.964	194.466	123.895	305.547	98.654		TPM1	141.952	131.347	107.834	79.3248	40.0947
SMT3	345.842	323.989	172.535	207.616	33.7639		SMT3	280.941	307.57	25.6967	97.9319	33.2364
SNU13	336.062	294.436	74.7957	162.567	5.80318		SNU13	320.207	275.463	37.6273	162.567	5.80318
RPL36A	176.329	226.208	223.928	168.932	17.4095		RPL36A	132.469	120.401	65.6183	94.0146	15.8268
SSA1	147.286	70.7813	194.561	348.637	1211.81		SSA1	69.9388	36.1204	12.8483	84.7111	326.561
HTB1	188.035	85.0106	187.219	211.043	8.96854		HTB1	155.881	51.809	171.617	204.188	8.96854
TIF35	239.303	337.123	61.4885	254.133	4.22049		TIF35	208.483	335.299	16.9782	43.09	1.58268
RPL29	365.993	329.826	319.373	274.209	12.6615		RPL29	345.842	304.652	226.682	245.319	8.44098
ARF1	201.37	117.482	148.674	144.45	5.27561		ARF1	172.18	79.9026	2.75322	63.6557	2.63781
RPL26A	298.425	178.778	276.239	124.863	22.1576		RPL26A	270.272	155.062	95.4448	46.5176	22.1576
RPS21A	306.427	467.74	169.782	209.085	2.63781		RPS21A	142.841	158.346	32.1209	46.5176	1.58268
SUB2	149.657	180.237	82.5965	228.181	25.3229		SUB2	108.168	99.9695	2.75322	111.153	1.58268
PAB1	472.087	434.174	58.2764	75.4075	13.189		PAB1	391.924	397.324	58.2764	35.2555	12.6615
RPL17B	315.466	206.871	235.4	227.692	3.16537		RPL17B	216.484	85.0106	98.1981	31.8279	2.11025
RPL14B	220.041	254.302	218.881	120.946	40.0947		RPL14B	122.245	181.332	45.8869	21.545	1.58268
IDH2	124.171	259.775	19.7314	28.4002	66.4727		IDH2	111.28	241.167	10.554	23.5036	35.8742
PYC2	171.291	202.128	44.0515	50.9246	32.7088		PYC2	149.509	116.023	21.5669	14.6898	18.4646
GIS2	155.436	147.035	57.8176	6.36557	2.11025		GIS2	110.243	123.32	9.63626	1.46898	1.58268
ILV6	235.006	244.086	71.1248	70.0213	2.63781		ILV6	177.07	146.671	8.71852	6.36557	2.11025
RDL1	387.923	295.53	85.3497	67.573	735.948		RDL1	332.95	273.639	32.1209	52.3936	319.175
FCY1	374.439	539.981	146.838	50.9246	132.945		FCY1	299.611	435.634	83.9731	20.076	113.953
BMH1	243.452	155.427	107.375	215.94	272.749		BMH1	141.804	95.5913	27.0733	95.9732	145.079
CDC48	310.279	131.347	147.297	133.677	103.93		CDC48	231.45	72.9704	33.9563	20.076	22.6851
SSA2	174.699	235.33	208.786	402.01	915.319		SSA2	96.6104	167.467	35.3329	93.0353	317.064
ATP4	259.603	190.088	50.0168	73.9386	221.048		ATP4	242.563	185.71	31.662	36.7245	93.3784
CLC1	318.725	295.165	85.8086	48.9659	146.662		CLC1	275.31	227.303	60.1119	46.5176	106.567
HSP10	332.209	90.4833	180.336	272.74	777.625		HSP10	276.644	74.4298	89.4795	239.933	693.216
MAP2	171.439	136.455	25.2378	69.042	15.2993		MAP2	162.993	116.753	25.2378	69.042	14.2442
TMA7	173.217	245.91	27.0733	35.7451	2.11025		TMA7	153.658	238.613	2.75322	7.34489	2.11025
APE3	104.316	47.4308	114.717	222.305	148.245		APE3	87.2753	35.3907	38.0862	43.5797	76.4964
KRS1	216.484	187.169	93.1505	44.559	2.11025		KRS1	159.437	91.9428	29.8265	8.81387	1.58268
HHT1	176.477	388.568	272.568	262.457	99.1815		HHT1	123.727	345.88	142.25	17.6277	22.6851
COF1	82.8301	84.2809	29.8265	223.285	247.426		COF1	82.8301	76.619	12.3895	50.9246	93.3784
RPL27B	207.446	229.857	213.833	152.284	2.11025		RPL27B	119.874	169.656	53.6877	79.8145	1.58268
RPL23A	278.57	263.058	306.984	323.665	1.58268		RPL23A	164.327	207.966	86.2675	111.642	1.58268
NHP6A	298.277	194.831	106.458	35.7451	29.5434		NHP6A	296.351	174.034	106.458	15.1794	21.63
SED1	145.656	68.2274	108.293	96.4629	830.382		SED1	64.9008	17.1481	15.6016	31.3382	253.229
ERG1	153.213	184.615	155.557	66.5937	44.3152		ERG1	97.2031	110.915	82.1376	19.0967	28.4883
MFA1	245.379	336.759	187.678	64.1454	1.58268		MFA1	259.603	345.515	248.248	64.635	4.74805
SAM4	209.668	217.087	55.9821	148.856	1.58268		SAM4	134.247	125.509	44.9692	5.38625	1.58268
SSH1	193.369	101.429	47.2636	71.4903	56.9766		SSH1	186.405	81.362	45.8869	16.6484	1.58268
PGI1	163.586	108.726	96.3626	93.5249	122.394		PGI1	135.877	56.1872	27.991	25.9519	54.3388
VMA16	206.408	155.062	59.653	220.836	25.8505		VMA16	177.811	122.225	14.225	120.456	11.6064
UTH1	371.476	408.634	147.756	215.45	56.9766		UTH1	222.56	246.64	37.6273	66.5937	9.49611
IDP1	187.294	147.4	79.3844	48.4763	29.5434		IDP1	126.394	111.28	37.1684	20.5657	15.8268
ALD6	248.787	288.963	84.8909	176.277	121.867		ALD6	127.875	166.373	38.545	7.34489	3.16537
HSP12	38.6738	24.8099	56.8998	228.181	2616.7		HSP12	32.5986	16.7832	31.2031	156.691	2032.69
RIB4	262.567	116.023	128.483	135.146	29.5434		RIB4	231.154	88.6591	97.2803	85.2007	16.3544
DED1	142.841	99.2398	74.7957	79.3248	66.4727		DED1	40.4519	24.0802	27.5322	10.7725	1.58268
NCE102	239.303	205.047	121.142	434.328	538.64		NCE102	60.4556	128.793	63.324	147.387	154.575
GUS1	84.1637	37.2149	18.3548	190.477	6.33074		GUS1	68.7534	28.4585	9.17739	1.46898	2.11025
VMA7	189.516	76.2541	90.3973	92.056	24.7954		VMA7	181.663	66.4031	63.7829	71.9799	17.9371
PIM1	85.7936	101.429	23.8612	69.5316	80.7169		PIM1	71.4206	75.8893	10.0951	19.0967	46.4254
YLR179C	162.548	171.481	46.3458	65.6144	6.33074		YLR179C	99.5739	103.618	24.779	62.1867	2.11025
GUA1	112.169	141.563	2.29435	44.0693	1.58268		GUA1	84.1637	105.077	1.83548	24.9726	1.58268
WBP1	92.4615	117.118	18.3548	3.91727	7.38586		WBP1	89.7943	88.2942	11.4717	3.91727	1.58268
DLD3	223.597	323.259	77.5489	107.725	78.0791		DLD3	121.208	185.71	44.5103	50.4349	29.0159
HOM6	138.692	36.4852	66.0772	198.312	1.58268		HOM6	78.8293	29.9179	23.4023	132.208	1.58268
ERG6	201.222	188.993	79.3844	47.497	37.4569		ERG6	183.738	148.495	44.0515	45.5383	9.49611
SGT2	250.861	129.887	49.5579	133.187	145.079		SGT2	213.076	103.253	32.5797	22.5243	39.5671
SPT6	131.58	201.398	108.752	89.118	29.5434		SPT6	121.652	155.792	63.7829	61.6971	1.58268
RPL4B	370.29	349.893	198.69	319.748	11.6064		RPL4B	222.856	201.398	122.518	122.415	2.11025
HSP150	203.593	154.332	124.812	334.927	489.049		HSP150	99.7221	87.9294	46.3458	147.387	100.764
MBF1	120.911	92.6725	70.6659	260.988	420.466		MBF1	106.242	86.1051	49.099	89.6077	315.482
CDC33	92.1651	285.679	68.8304	31.3382	30.5986		CDC33	82.3856	261.599	46.8047	14.6898	15.8268
ARG1	99.1294	177.683	21.5669	89.118	8.96854		ARG1	83.1264	128.793	7.34191	12.7311	8.96854
PDI1	152.917	96.6858	65.6183	242.381	301.238		PDI1	111.724	53.2684	9.17739	7.83455	92.3232
RPL33B	252.046	402.067	172.076	94.9939	51.701		RPL33B	202.704	306.841	30.7443	87.649	1.58268
SCW4	359.622	291.882	101.869	391.238	121.867		SCW4	310.279	263.788	37.6273	7.34489	44.3152
GND1	130.839	120.036	4.12983	101.359	42.7325		GND1	97.0549	59.4709	3.21209	6.85523	41.1498
LSM5	244.934	513.347	51.3934	78.3455	116.591		LSM5	233.673	435.634	25.2378	61.2074	113.426
ACC1	303.463	254.302	78.4667	432.369	45.8978		ACC1	189.22	141.198	21.108	33.7865	2.63781
IMD3	75.7177	60.9303	10.0951	32.8072	1.58268		IMD3	69.0498	29.1882	1.37661	5.87591	1.58268
PFK1	284.793	144.846	51.3934	13.7105	61.1971		PFK1	265.234	125.144	27.5322	6.85523	16.3544
ARO4	105.945	114.199	63.324	37.2141	12.6615		ARO4	85.4972	76.9838	31.662	1.46898	12.6615
VMA2	108.464	163.819	113.341	240.912	67.0003		VMA2	33.6358	38.3095	5.50643	1.46898	1.58268
HTA1	234.414	244.816	318.455	150.815	26.9056		HTA1	188.627	172.94	116.094	67.0833	26.3781
SUP45	141.211	247.735	15.6016	55.8212	9.49611		SUP45	73.7914	161.994	12.3895	43.09	6.8583
IPP1	123.134	55.0927	23.4023	156.201	16.882		IPP1	102.982	35.0258	4.12983	70.0213	10.5512
HHF1	277.384	342.596	256.967	75.8972	81.772		HHF1	132.617	225.114	29.3676	11.7518	28.4883
TKL1	192.776	96.321	142.708	116.539	13.7166		TKL1	107.872	47.0659	2.75322	34.7658	1.58268
HXK2	114.688	83.916	71.5836	194.395	24.7954		HXK2	60.7519	11.3104	47.7224	138.574	2.11025
ASN1	112.169	239.708	63.324	27.4209	7.91342		ASN1	65.7899	116.388	33.9563	7.34489	1.58268
RPS7B	330.283	303.192	120.224	432.369	2.11025		RPS7B	177.366	200.669	38.0862	152.284	1.58268
PIR1	87.5717	56.9169	11.4717	126.822	58.0318		PIR1	78.9775	25.5397	5.50643	10.7725	19.5198
ACO1	210.705	213.074	92.6916	111.153	133.473		ACO1	103.278	153.238	2.29435	31.3382	3.69293
YIL002W-A	194.999	338.948	80.761	73.9386	20.0473		YIL002W-A	168.624	312.678	79.3844	73.9386	19.5198
PFK2	168.179	134.266	59.653	181.664	27.4332		PFK2	110.094	71.8759	29.8265	39.1727	10.5512
YMR226C	119.429	101.064	26.6144	54.3522	112.898		YMR226C	114.54	88.6591	13.3072	8.32421	89.6854
TRX1	74.2359	83.5512	54.1466	42.6004	81.772		TRX1	61.1965	41.5931	25.6967	33.2968	51.1735
ESF1	255.306	336.759	85.8086	84.2214	96.5437		ESF1	69.9388	153.238	39.0039	15.6691	1.58268
FUN12	139.581	154.697	52.77	25.9519	26.9056		FUN12	80.3111	66.7679	1.83548	2.93796	21.63
PDB1	115.132	147.035	160.145	155.712	24.7954		PDB1	100.463	98.5101	52.77	116.049	8.96854
HSP82	128.32	74.065	18.8136	573.391	2232.64		HSP82	46.5271	14.2292	7.34191	169.912	811.389
PDA1	157.659	124.779	118.847	86.6697	37.4569		PDA1	109.946	90.8482	45.8869	14.2001	1.58268
PMT2	119.726	76.619	9.63626	34.7658	38.512		PMT2	85.4972	64.9437	9.17739	1.46898	7.38586
CPA2	146.99	169.656	48.1813	114.58	7.91342		CPA2	111.576	42.6877	46.3458	37.7038	2.11025
TIF2	328.95	428.701	436.385	617.95	20.5749		TIF2	98.3885	156.886	58.7353	5.38625	18.9922
TMA19	279.607	186.439	130.778	383.893	3.16537		TMA19	154.102	119.672	44.0515	94.0146	2.11025
ADH6	132.024	90.4833	8.25965	28.4002	4.22049		ADH6	107.131	87.5645	5.04756	10.7725	3.69293
CWP1	116.466	57.2818	94.5271	105.277	167.237		CWP1	83.1264	57.2818	83.5142	1.46898	32.1812
YBR126W-A	230.413	249.924	25.6967	158.65	69.6381		YBR126W-A	163.289	207.601	15.6016	102.828	63.3074
YRB1	91.1279	76.2541	8.25965	13.2208	78.6066		YRB1	81.3483	60.5655	7.80078	6.85523	37.4569
PHO88	229.672	326.178	93.1505	52.8832	62.2522		PHO88	207.001	294.801	41.2983	7.83455	56.9766
ERG4	95.2768	99.9695	37.1684	45.5383	5.80318		ERG4	74.0877	99.9695	4.58869	7.83455	1.58268
RHR2	220.189	328.002	100.951	131.229	43.7876		RHR2	146.101	198.115	56.4409	37.7038	12.1339
ERG20	86.0899	55.4575	72.9602	38.1934	62.7798		ERG20	64.6045	53.9981	62.4062	4.89659	1.58268
HIS1	135.581	133.901	42.216	38.1934	20.5749		HIS1	104.167	75.8893	21.5669	8.32421	20.5749
RPS28B	298.87	192.642	107.834	91.0766	57.5042		RPS28B	216.484	71.1462	42.6749	11.7518	2.63781
GRS1	116.614	261.964	73.878	87.649	62.2522		GRS1	81.052	106.172	63.324	27.4209	1.58268
ATP1	274.125	93.4022	111.505	180.684	63.3074		ATP1	255.751	57.6466	91.315	64.635	10.0237
MIS1	198.111	161.265	141.332	114.091	1.58268		MIS1	96.9067	61.2952	20.1903	7.83455	1.58268
SER1	219.744	123.685	2.29435	13.2208	5.27561		SER1	191.295	122.955	1.83548	9.30353	2.63781
NOP56	144.471	71.511	44.0515	69.042	2.11025		NOP56	112.91	31.0124	21.108	1.46898	2.11025
ISD11	177.218	183.886	22.9435	32.8072	69.6381		ISD11	174.995	162.359	3.67096	32.8072	69.6381
GDA1	175.292	19.702	105.081	13.7105	15.2993		GDA1	140.174	19.3372	56.8998	1.46898	14.2442
ADK1	244.934	156.886	158.769	30.3589	86.5201		ADK1	149.805	86.1051	49.099	1.46898	48.0081
YMR074C	140.47	97.4155	70.207	7.83455	12.1339		YMR074C	89.6462	77.7135	43.5926	4.40693	5.80318
RPL21A	184.775	326.908	256.049	200.76	23.2127		RPL21A	93.3505	187.534	91.315	59.2488	10.5512
DED81	126.394	128.793	58.7353	97.4422	30.071		DED81	82.8301	76.2541	4.58869	8.81387	27.4332
RPS27A	201.37	214.168	111.505	74.4282	1.58268		RPS27A	191.146	176.588	85.8086	53.8625	1.58268
DDR48	61.641	43.0526	54.1466	83.2421	80.1893		DDR48	51.5651	23.7154	33.4975	35.2555	59.0869
CHC1	131.432	148.86	27.0733	55.3315	103.402		CHC1	91.5724	116.753	8.25965	41.621	33.2364
RNA1	105.353	122.59	30.2854	28.8899	11.6064		RNA1	73.0505	80.6323	8.25965	1.46898	11.6064
URA1	123.727	147.765	211.998	193.905	1.58268		URA1	40.7483	55.8224	52.3111	9.30353	1.58268
BAP2	261.233	146.671	35.7918	259.03	8.44098		BAP2	168.031	30.6476	15.1427	129.27	7.91342
RPN2	135.877	161.994	8.25965	28.8899	107.095		RPN2	115.132	140.468	1.83548	17.6277	23.7403
GDH1	119.726	113.104	97.2803	141.022	10.5512		GDH1	102.686	103.253	69.2893	127.311	5.27561
GCD11	75.5695	69.3219	108.293	8.81387	1.58268		GCD11	12.5949	30.2827	48.6402	2.93796	1.58268
ACB1	231.006	274.734	146.838	256.092	55.3939		ACB1	128.764	172.21	109.67	1.46898	15.2993
ARB1	52.8986	70.4165	39.0039	48.4763	34.8191		ARB1	18.9665	53.6333	23.4023	7.83455	2.11025
PDR5	86.2381	123.32	33.0386	75.8972	43.26		PDR5	60.6038	79.9026	5.04756	44.559	1.58268
ARG5_6	110.243	101.064	9.63626	16.1588	49.5908		ARG5_6	63.4191	69.6868	1.83548	8.32421	12.1339
GAR1	190.109	301.733	83.5142	31.8279	6.8583		GAR1	177.07	212.344	11.0129	15.1794	2.11025
RPA135	180.774	182.426	7.80078	110.663	2.11025		RPA135	124.912	124.415	6.88304	18.6071	1.58268
FPR1	186.997	128.428	92.6916	162.567	54.8664		FPR1	154.843	107.996	92.2328	52.3936	33.7639
SSE1	114.836	68.9571	122.977	251.685	507.514		SSE1	69.7906	37.9446	41.2983	68.5523	34.8191
MET5	162.845	112.01	15.1427	72.4696	6.8583		MET5	139.581	110.55	3.21209	72.4696	1.58268
TRP2	17.4847	137.184	5.04756	4.89659	30.5986		TRP2	10.6686	98.1452	2.75322	1.46898	1.58268
VMA11	427.19	319.246	89.4795	149.836	104.457		VMA11	408.372	282.76	71.1248	72.4696	96.5437
YNL190W	201.074	190.088	81.6788	112.132	61.7247		YNL190W	139.137	134.995	59.1942	102.339	16.3544
ARC1	129.209	105.077	72.5014	67.573	4.22049		ARC1	105.797	101.429	5.50643	27.4209	1.58268
COX5B	45.1935	36.1204	9.63626	45.5383	36.9293		COX5B	33.1913	28.8233	6.88304	27.4209	36.4017
TIM44	166.401	229.857	36.7096	33.7865	16.882		TIM44	153.954	99.6046	8.71852	1.46898	16.3544
ALA1	92.4615	87.1997	25.2378	60.2281	10.0237		ALA1	75.125	17.8778	21.5669	7.83455	1.58268
LEU9	161.511	184.98	55.9821	63.6557	3.69293		LEU9	114.688	103.983	38.545	17.6277	1.58268
ADE12	160.029	74.4298	55.5232	33.2968	7.38586		ADE12	100.463	70.7813	34.8741	11.7518	1.58268
ARG4	185.219	156.522	125.73	96.9526	16.3544		ARG4	100.018	101.794	30.7443	69.5316	1.58268
HTA2	208.038	193.007	157.392	161.588	45.8978		HTA2	137.359	175.859	68.3716	92.5456	27.9608
SEC4	118.985	136.455	46.3458	12.7311	6.8583		SEC4	118.837	114.928	39.9216	1.46898	6.8583
NDE1	107.575	39.404	34.8741	83.7318	35.3466		NDE1	96.4622	25.9045	33.0386	24.483	32.7088
ILS1	122.986	148.13	89.4795	92.056	2.11025		ILS1	92.017	96.6858	8.25965	5.38625	1.58268
ECM15	203.593	134.63	206.95	193.415	358.742		ECM15	157.214	75.5244	142.25	175.788	222.631
ZRC1	120.615	44.8768	35.7918	10.7725	17.9371		ZRC1	72.7541	8.75645	6.88304	1.46898	2.11025
TRX2	132.469	34.2961	53.6877	60.7178	168.82		TRX2	117.651	34.2961	10.0951	34.7658	158.268
PSE1	116.91	131.712	20.1903	131.718	40.6222		PSE1	83.7191	125.874	16.9782	1.46898	40.6222
RPL21B	279.903	279.477	256.967	614.033	2.11025		RPL21B	72.4578	101.429	19.7314	41.1314	2.11025
CBF5	114.391	81.7269	20.1903	93.0353	2.11025		CBF5	81.3483	38.6743	2.29435	38.6831	1.58268
RPT5	156.029	191.183	10.0951	185.581	125.56		RPT5	135.877	170.021	5.50643	1.46898	104.457
ERG10	80.9038	21.1614	35.3329	71.0006	45.3703		ERG10	42.9709	16.7832	4.12983	44.559	2.63781
ARO2	140.915	183.886	73.878	94.5043	2.11025		ARO2	69.4943	174.034	44.0515	1.46898	1.58268
MMF1	107.427	117.118	163.816	109.684	64.3625		MMF1	88.3126	58.0115	63.7829	44.559	29.0159
ZUO1	86.0899	55.4575	17.437	94.0146	1.58268		ZUO1	66.2344	22.256	4.12983	6.36557	1.58268
ARO3	105.797	96.6858	3.21209	119.477	17.9371		ARO3	77.3476	54.363	1.37661	42.1107	17.9371
YPT1	92.906	134.266	55.5232	146.408	88.6303		YPT1	61.4928	112.739	40.3805	14.6898	88.6303
PIL1	178.996	152.508	76.6312	151.794	137.166		PIL1	159.881	119.307	55.9821	105.277	69.6381
YMR122W-A	423.189	411.553	172.076	415.231	164.599		YMR122W-A	300.944	292.611	37.6273	54.3522	115.536
MIM1	193.665	134.995	49.5579	38.1934	24.2678		MIM1	192.184	133.536	33.4975	11.2622	24.2678
VMA5	127.431	105.807	45.4281	75.4075	48.0081		VMA5	105.649	61.66	45.4281	5.38625	34.2915
TIF1	480.829	440.377	708.953	516.101	3.69293		TIF1	102.093	89.0239	91.315	19.5864	1.58268
PSA1	174.403	267.802	122.518	176.277	3.69293		PSA1	100.018	140.833	36.7096	10.2828	1.58268
TIP1	113.058	86.1051	94.0682	118.987	289.631		TIP1	93.7951	64.214	94.0682	115.07	244.261
RNR2	131.876	79.9026	10.554	62.1867	90.213		RNR2	75.4213	69.6868	9.63626	10.2828	70.6932
SHM2	197.37	105.807	87.1852	70.0213	68.583		SHM2	141.952	44.512	40.8394	43.5797	23.2127
RPO26	184.33	237.154	56.4409	8.81387	8.44098		RPO26	113.947	217.452	5.9653	1.95864	1.58268
MGE1	132.321	124.779	64.2417	43.5797	6.8583		MGE1	113.947	97.0507	63.7829	8.81387	1.58268
ATP5	86.979	25.1748	1.83548	22.0347	20.0473		ATP5	73.3469	22.6208	1.37661	20.076	1.58268
RPG1	85.3491	86.1051	52.77	9.79319	18.9922		RPG1	59.7147	65.6734	1.37661	6.85523	4.22049
YCP4	95.2768	107.267	45.8869	75.8972	5.80318		YCP4	79.422	66.7679	5.50643	39.6624	5.80318
TIM50	140.174	212.344	80.761	3.91727	2.11025		TIM50	96.1659	174.034	21.5669	3.42762	2.11025
ITR1	235.599	163.819	81.2199	51.9039	8.44098		ITR1	147.879	67.4977	5.9653	1.46898	1.58268
RPB5	136.025	209.79	56.4409	15.6691	6.33074		RPB5	123.578	199.209	41.7571	1.46898	6.33074
GDT1	141.656	55.4575	34.8741	29.8692	4.74805		GDT1	110.539	37.9446	1.37661	1.46898	4.74805
NPL3	114.836	53.6333	44.0515	85.6904	85.9925		NPL3	103.278	50.3496	11.9306	22.0347	70.6932
GAS1	138.692	79.9026	136.284	142.001	34.2915		GAS1	64.0118	45.2417	25.6967	1.46898	2.11025
TIF3	94.9805	64.214	35.3329	152.774	2.63781		TIF3	56.4548	33.5664	5.9653	38.1934	1.58268
ERG11	157.659	109.821	23.8612	29.3796	52.7561		ERG11	120.022	77.7135	18.8136	1.46898	34.2915
RPL15B	41.4891	59.8358	69.7482	15.1794	6.33074		RPL15B	32.5986	49.6199	29.8265	6.36557	6.33074
YHM2	167.883	117.482	24.779	53.3729	3.16537		YHM2	124.467	114.928	24.779	22.5243	1.58268
GLN4	81.2002	112.374	63.7829	29.8692	31.1261		GLN4	64.16	81.7269	34.8741	7.34489	30.5986
CLU1	101.648	160.9	77.0901	60.2281	7.91342		CLU1	46.0826	110.185	13.7661	20.5657	2.11025
TIF4631	122.393	156.522	87.6441	69.5316	1.58268		TIF4631	67.1235	95.9561	21.5669	4.89659	1.58268
APD1	126.245	78.8081	18.8136	104.297	78.6066		APD1	102.686	52.9036	4.12983	58.2695	49.0632
SES1	110.539	201.034	65.1595	92.5456	70.1657		SES1	68.3089	116.753	6.88304	3.91727	68.0554
CYS4	60.7519	107.631	111.046	45.0487	11.0788		CYS4	48.4534	65.3085	54.1466	4.89659	1.58268
PRC1	92.7578	25.1748	33.0386	43.09	9.49611		PRC1	79.7184	8.02675	17.8959	18.6071	1.58268
VMA13	60.4556	47.4308	38.545	197.822	10.0237		VMA13	39.5628	46.3362	31.2031	129.27	8.44098
PFY1	118.837	70.7813	69.7482	208.595	22.1576		PFY1	86.6826	69.6868	52.77	41.1314	22.1576
SPT15	117.207	116.388	5.50643	121.925	23.2127		SPT15	83.2746	88.2942	5.50643	23.014	7.91342
RHO1	74.5323	116.023	35.3329	23.5036	32.7088		RHO1	70.3833	110.55	34.8741	8.81387	32.7088
HIS7	109.205	151.049	10.554	137.105	3.16537		HIS7	75.5695	90.4833	1.83548	4.89659	2.11025
ATP15	298.129	430.161	22.4846	55.3315	352.939		ATP15	288.646	399.878	20.1903	21.545	192.032
YOS1	196.925	118.942	44.5103	108.215	86.5201		YOS1	179.737	116.388	17.437	108.215	48.0081
YPR036W-A	390.887	345.15	330.386	722.248	1332.62		YPR036W-A	151.435	171.845	150.05	111.153	341.332
PAA1	112.169	69.3219	45.4281	144.45	113.426		PAA1	94.6841	44.1471	35.7918	133.677	44.8427
VAS1	177.07	108.361	44.5103	113.601	7.91342		VAS1	84.1637	30.2827	1.37661	1.46898	2.11025
PPN1	162.4	99.6046	10.0951	20.5657	65.4176		PPN1	123.134	77.3487	1.37661	6.36557	63.8349
CHO2	148.472	139.374	103.246	242.381	13.189		CHO2	41.0446	12.7698	16.9782	24.483	3.16537
VMA8	114.54	165.643	104.163	50.9246	103.402		VMA8	75.8658	65.6734	26.1556	3.42762	25.8505
MRP4	40.3037	28.4585	33.4975	57.7798	2.63781		MRP4	17.6329	5.10793	18.3548	1.95864	2.11025
HIS4	122.097	113.834	59.653	250.216	1.58268		HIS4	58.3811	47.0659	39.0039	63.1661	1.58268
CMD1	105.353	91.5779	44.5103	36.2348	103.402		CMD1	89.7943	64.5788	33.4975	7.83455	65.9452
CCT6	91.1279	121.861	32.1209	56.8005	54.3388		CCT6	43.8599	51.809	7.80078	10.2828	17.9371
NOP6	66.9753	249.924	73.878	30.8485	26.3781		NOP6	61.1965	225.844	27.0733	16.6484	26.3781
RUB1	151.287	89.3888	3.67096	78.3455	4.74805		RUB1	118.54	87.9294	1.83548	1.95864	2.11025
PDX3	110.243	55.0927	5.04756	99.8905	52.2286		PDX3	94.9805	30.6476	1.83548	19.0967	51.701
YPL225W	119.133	71.1462	40.8394	78.3455	136.638		YPL225W	98.3885	63.8491	11.9306	65.6144	135.583
LAT1	109.353	71.1462	76.1723	53.3729	22.6851		LAT1	70.3833	53.2684	39.9216	6.36557	1.58268
EBP2	119.133	145.941	3.21209	31.8279	10.0237		EBP2	74.5323	109.456	3.21209	1.46898	8.96854
ERG25	123.578	153.968	57.3587	215.94	16.882		ERG25	69.0498	103.983	25.2378	55.8212	4.22049
THR1	58.0848	70.4165	31.2031	36.7245	6.33074		THR1	35.2658	45.2417	2.75322	1.46898	1.58268
RPS14B	190.998	139.009	138.579	256.092	2.11025		RPS14B	71.8651	80.9972	24.779	28.4002	1.58268
PSD1	190.405	131.347	46.8047	5.38625	9.49611		PSD1	171.587	101.794	33.4975	5.38625	1.58268
BGL2	110.687	55.8224	50.9345	34.2762	187.812		BGL2	68.3089	30.6476	16.9782	3.91727	1.58268
RRP14	151.139	177.318	116.094	61.2074	11.0788		RRP14	86.0899	114.199	94.986	46.028	1.58268
RPL9B	253.232	252.843	78.0078	111.153	38.512		RPL9B	186.849	175.129	38.545	39.1727	7.38586
CDC42	107.575	58.3763	35.7918	39.1727	40.6222		CDC42	97.2031	58.3763	2.75322	39.1727	40.6222
YAP1	75.4213	94.4967	39.0039	32.8072	118.701		YAP1	41.1928	66.0382	1.83548	13.2208	1.58268
CCT5	73.9396	39.7689	52.77	73.4489	6.8583		CCT5	43.5636	19.3372	30.7443	45.5383	6.8583
TAL1	93.2024	107.996	13.3072	62.6764	89.1579		TAL1	44.1563	60.2006	2.29435	1.46898	21.1025
VPH1	134.988	55.8224	100.034	105.766	52.2286		VPH1	88.4607	55.4575	12.3895	57.2901	14.7717
HSP60	66.0863	33.9313	69.2893	202.229	228.434		HSP60	36.8957	19.3372	12.8483	101.359	91.2681
SBH1	157.511	150.319	66.9949	33.2968	55.3939		SBH1	104.612	116.753	3.21209	5.87591	18.9922
ILV2	225.523	195.926	45.8869	137.594	37.4569		ILV2	192.924	148.495	44.5103	46.5176	2.11025
GVP36	60.1592	85.0106	52.3111	52.3936	37.4569		GVP36	41.1928	66.4031	26.6144	12.7311	30.071
RNR4	64.6045	55.4575	29.3676	23.5036	79.1342		RNR4	49.787	54.7278	28.4499	1.46898	13.189
GUK1	151.435	233.505	105.54	253.154	1.58268		GUK1	72.3096	86.8348	31.662	188.519	1.58268
SEC23	221.078	100.334	69.2893	56.8005	50.1183		SEC23	147.138	74.4298	27.5322	1.46898	12.6615
SEC53	182.849	193.007	82.5965	192.436	29.5434		SEC53	127.727	104.713	23.8612	148.856	1.58268
ADE3	139.285	93.0373	2.29435	67.0833	104.457		ADE3	105.501	51.4442	1.37661	1.46898	1.58268
RPL7B	85.3491	162.359	38.545	93.5249	58.0318		RPL7B	70.976	109.091	20.6491	6.85523	33.7639
HEM12	197.37	191.183	21.108	229.161	34.8191		HEM12	150.843	154.697	16.9782	51.4142	18.4646
ILV1	76.6067	75.1595	94.986	22.0347	4.74805		ILV1	61.0483	56.5521	48.1813	16.1588	1.58268
PPX1	43.5636	24.4451	20.1903	1.95864	3.16537		PPX1	30.6723	2.55397	18.3548	1.95864	3.16537
LSM6	169.809	116.753	89.0207	116.539	120.812		LSM6	153.362	115.293	69.2893	98.4215	11.0788
SRP54	93.3505	121.131	41.2983	255.602	2.63781		SRP54	53.3432	63.8491	39.0039	75.8972	1.58268
OST1	105.353	134.266	6.88304	64.635	88.1028		OST1	30.8205	48.1605	1.83548	10.7725	6.8583
DSE2	242.415	264.153	83.0554	78.8352	2.11025		DSE2	150.102	156.157	44.9692	73.4489	1.58268
VRG4	91.1279	88.2942	44.0515	53.8625	1.58268		VRG4	80.7556	70.0516	1.83548	5.87591	1.58268
TIM23	201.222	110.185	59.653	103.318	17.4095		TIM23	117.799	82.8214	48.1813	46.5176	15.8268
MRP51	43.7118	56.9169	2.29435	100.87	58.0318		MRP51	38.6738	55.4575	1.37661	1.46898	46.4254
ELO1	103.575	40.4986	1.37661	10.7725	30.071		ELO1	71.4206	5.83763	1.37661	1.46898	20.5749
LSP1	67.568	65.3085	92.2328	157.181	108.15		LSP1	32.5986	44.8768	41.7571	47.0073	38.512
PMP3	199	130.617	184.007	246.788	341.86		PMP3	142.397	112.01	148.674	203.209	161.434
HCR1	132.024	56.5521	67.9127	61.6971	21.63		HCR1	94.6841	14.2292	24.779	2.93796	2.63781
NCL1	74.3841	178.413	40.3805	2.4483	2.63781		NCL1	66.9753	157.981	39.9216	1.46898	1.58268
ARC15	117.503	180.967	28.4499	50.9246	142.969		ARC15	112.169	148.86	16.5193	16.1588	139.276
SOL3	125.949	129.523	18.3548	6.36557	45.3703		SOL3	56.3067	76.619	7.34191	1.46898	16.3544
PSP2	243.6	99.6046	23.4023	15.6691	6.8583		PSP2	216.04	78.0784	19.2725	7.34489	5.80318
IMD4	194.406	100.699	61.0296	29.8692	2.11025		IMD4	56.603	79.9026	5.04756	8.81387	2.11025
PRT1	113.354	47.4308	114.258	17.6277	11.6064		PRT1	61.4928	18.9723	7.34191	1.46898	11.6064
TIF11	134.84	126.239	204.656	87.1594	16.3544		TIF11	78.8293	111.28	96.3626	61.6971	9.49611
HAS1	77.7921	127.698	14.225	49.4556	2.11025		HAS1	40.0074	84.6457	13.7661	39.1727	1.58268
YSY6	110.983	178.413	93.1505	20.076	1.58268		YSY6	106.983	159.44	77.0901	2.4483	1.58268
YPT31	135.729	160.9	58.2764	20.5657	10.0237		YPT31	115.577	157.981	12.8483	5.38625	2.11025
RPB2	81.7929	142.657	103.704	146.898	55.3939		RPB2	50.8242	97.0507	26.6144	2.93796	40.6222
YJL133C-A	175.884	181.332	97.2803	375.079	383.537		YJL133C-A	141.508	131.347	59.1942	146.408	188.339
SSZ1	96.6104	66.7679	30.7443	51.9039	21.1025		SSZ1	60.9001	43.7823	5.50643	11.7518	1.58268
RPS22B	164.771	296.26	49.099	68.5523	5.27561		RPS22B	152.769	236.789	47.2636	25.9519	2.63781
RDI1	83.2746	87.1997	35.3329	78.3455	7.91342		RDI1	67.4198	68.5922	16.0604	38.1934	7.91342
CCT2	90.9797	82.0917	42.6749	39.6624	2.11025		CCT2	73.3469	36.8501	22.9435	4.89659	1.58268
NCB2	54.9731	18.9723	13.7661	83.2421	2.11025		NCB2	49.3424	14.5941	13.3072	8.32421	1.58268
TOM5	194.999	82.8214	45.8869	78.8352	22.6851		TOM5	131.135	48.1605	45.8869	73.9386	17.9371
CUE1	122.097	86.1051	18.3548	31.3382	205.221		CUE1	69.1979	37.9446	18.3548	1.46898	6.8583
PTC3	87.5717	81.7269	52.77	73.9386	26.9056		PTC3	28.5979	49.255	46.3458	51.9039	11.6064
STI1	67.2717	56.5521	72.0425	181.174	667.365		STI1	44.4526	37.5798	15.6016	8.32421	174.095
GFA1	126.394	89.3888	31.2031	1.46898	78.0791		GFA1	105.945	30.6476	1.83548	1.46898	2.11025
FCY2	162.548	186.439	93.1505	64.1454	2.11025		FCY2	146.99	138.644	76.6312	38.1934	1.58268
SVF1	129.061	97.0507	11.9306	46.5176	50.1183		SVF1	65.9381	57.2818	11.9306	5.38625	37.4569
SHM1	196.777	61.2952	83.5142	31.8279	10.0237		SHM1	137.21	28.8233	82.1376	23.5036	1.58268
CBR1	96.6104	135.36	14.225	71.9799	9.49611		CBR1	48.6015	80.2675	1.83548	1.46898	1.58268
PGA2	177.514	186.804	70.6659	19.0967	2.11025		PGA2	154.992	149.589	50.0168	19.0967	1.58268
YKL077W	89.7943	21.1614	68.3716	48.4763	16.3544		YKL077W	88.9053	14.2292	46.8047	12.7311	8.44098
RPT1	75.8658	54.7278	85.8086	62.6764	173.04		RPT1	19.8555	25.5397	43.5926	30.3589	126.615
FAA4	146.397	110.55	22.9435	49.4556	1.58268		FAA4	122.541	63.8491	9.17739	4.40693	1.58268
ARO8	59.4184	77.7135	110.129	132.208	8.96854		ARO8	50.676	53.6333	107.375	5.87591	1.58268
OST4	154.695	98.1452	27.5322	29.8692	103.402		OST4	141.952	91.213	7.34191	8.32421	99.7091
RKI1	133.506	74.4298	38.0862	29.8692	1.58268		RKI1	73.3469	49.255	13.3072	23.5036	1.58268
TIF34	73.495	86.1051	52.3111	72.9592	1.58268		TIF34	44.4526	67.4977	36.7096	5.87591	1.58268
LYS20	58.0848	87.1997	47.2636	66.104	1.58268		LYS20	45.3417	82.0917	6.42417	35.2555	1.58268
MRPL11	67.568	38.3095	41.2983	22.0347	6.33074		MRPL11	63.7154	24.8099	40.8394	12.2415	6.33074
RIB5	55.5658	220.371	44.9692	16.6484	63.3074		RIB5	40.1555	58.7412	14.225	3.42762	6.33074
PUB1	93.2024	59.1061	14.225	73.4489	19.5198		PUB1	69.7906	39.404	9.17739	2.93796	7.91342
GBP2	69.3461	109.091	48.6402	9.30353	4.22049		GBP2	51.5651	18.2426	21.5669	1.46898	3.69293
ATO3	100.167	100.699	73.4191	70.5109	14.7717		ATO3	82.3856	72.6056	3.67096	24.483	1.58268
RPB4	140.915	250.653	46.8047	76.3869	98.1264		RPB4	109.798	93.0373	34.8741	63.6557	98.1264
YPR169W-A	85.4972	79.9026	27.0733	59.7384	8.96854		YPR169W-A	85.4972	74.4298	27.0733	59.7384	8.96854
ATP18	118.096	81.7269	55.9821	179.705	25.8505		ATP18	115.281	81.362	55.9821	179.705	21.1025
RTF1	101.352	175.129	298.265	31.3382	37.4569		RTF1	48.6015	44.8768	67.4538	18.6071	4.74805
STE2	256.195	391.851	55.9821	15.1794	17.9371		STE2	124.023	99.6046	19.2725	8.81387	8.44098
GCV3	111.872	106.902	98.1981	59.2488	1.58268		GCV3	52.3059	65.3085	8.71852	24.483	1.58268
OLA1	109.353	79.5378	98.1981	273.23	122.922		OLA1	30.8205	33.5664	46.3458	3.42762	60.142
LCB2	94.9805	100.334	53.6877	55.8212	7.38586		LCB2	79.8666	51.809	2.75322	2.4483	2.11025
RVB1	108.613	101.794	74.3369	116.049	7.38586		RVB1	72.606	57.6466	25.2378	1.46898	5.80318
RVS167	78.9775	39.404	54.1466	78.3455	98.1264		RVS167	45.1935	29.553	21.108	29.8692	27.4332
ARF2	107.131	182.791	56.4409	24.9726	144.552		ARF2	90.9797	111.645	3.67096	2.4483	78.0791
RTN1	88.9053	84.6457	5.9653	64.1454	6.33074		RTN1	53.0468	31.3773	1.37661	34.7658	6.33074
